# scTensor detects many-to-many cell–cell interactions from single cell RNA-sequencing data

**DOI:** 10.1101/2022.12.07.519225

**Authors:** Koki Tsuyuzaki, Manabu Ishii, Itoshi Nikaido

## Abstract

Complex biological systems are described as a multitude of cell–cell interactions (CCIs). Recent single-cell RNA-sequencing studies focus on CCIs based on ligand–receptor (L-R) gene co-expression but the analytical methods are not appropriate to detect many-to-many CCIs.

In this work, we propose `scTensor`, a novel method for extracting representative triadic relationships (or hypergraphs), which include ligand-expression, receptor-expression, and related L-R pairs. Through extensive studies with simulated and empirical datasets, we have shown that `scTensor` can detect some hypergraphs that cannot be detected using conventional CCI detection methods, especially when they include many-to-many relationships. `scTensor` is implemented as a freely available R/Bioconductor package.
