## Supplementary material for "scTensor detects many-to-many cell–cell interactions from single cell RNA-sequencing data": https://zenodo.org/record/7412280/files/01_Comparison.xlsx?download=1

### Sheet: Sheet1
Method	Published Date	Journal/Archive	Used L-R Database	Algorithm for L-R coexpression	Claimed advantages	Methods compared	Evaluation (Quantitative)	Evaluation (Qualitative)	Reasoning for the performance
SpaTalk	2022-04-13	bioRxiv	CellTalkDB	Permutation test with kNN distances between cells calculated by spatial corrdinates and random walk algorithm	Consideration of downstream TFs and target genes/Integration with spatial transcriptome analysis	Giotto, SpaOTsc, NicheNet, CytoTalk, CellCall	None	No. of CCIs
CellComm	2022-04-12	Nature Cell Biology	FANTOM5	Sum score → label permutation test/Flow Network Optimization	Consideration of downstream TFs and target genes/Integration with spatial transcriptome analysis	CellPhoneDB, CytoTalk, NicheNet	None	Venn Diagram
DeepCOLOR	2022-04-11	bioRxiv	NicheNet	VAE	Integration with spatial transcriptome analysis/Consideration of downstream TFs and target genes	Spatial Methods	None	None
STORM	2022-01-28	bioRxiv	No details	Spielman-Srivastava spectral graph sparsification algorithm against graph Laplacian of L-R bipartite graph	Integration with spatial transcriptome analysis/High-resolution	CSOmap	Biological interpretation	Correlation between proximity and L-R coexpression
NICHES	2022-01-24	bioRxiv	FANTOM5/OmniPath	Product score	Single-cell level CCI, (not cell-type level), Niche score	None	Simulation with toy model/Biological interpretation	None
CCPLS	2022-01-13	bioRxiv	None	PLS regression between HVGs by the spatially neighboring cell-type score	Integration with spatial transcriptome analysis/Multiple-Input and Multiple-Output (MIMO)	Giotto	Simulation with toy model/Biological interpretation	Clustering accuracy
InterCellar	2022-01-11	Communications Biology	CellChat, CellPhoneDB, ICELLNET, SingleCellSignalR	CellChat, CellPhoneDB, ICELLNET, SingleCellSignalR	User-friendly Interactive Interface	None	None	None
scConnect	2021-10-15	Bioinformatics	Original	Product of L-R interaction and specificity score	Biology addressed	CellPhoneDB	Biological interpretation	None
Tensor-cell2cell	2021-09-23	bioRxiv	CellChat	Non-negative CP decomposition	Comparison between multi-groups	CellChat	Simulation with toy model/Biological interpretation	ROC/AUC with real datasets
LRHunting	2021-08-20	Frontiers in Genetics	CellPhoneDB	Unsupervised Random Forest → label permutation test	Biology addressed	None	Biological interpretation	None
scAgeCom/scDiffCom	2021-08-15	bioRxiv	Original	Log-ratio of two product scores → label permutation test	Comparison between two groups	None	Biological interpretation	None
TraSig	2021-07-29	bioRxiv	FANTOM5	Product score → label permutation test	Integration with pseudo-time analysis	None	Biological interpretation	None
CellCall	2021-06-30	NAR	NATMI/Cellinker/CellTalkDB/CellChat + Original	Original score of L-R-TF	Consideration of downstream TFs	CellPhoneDB, CellChat, iTALK, SingleCellSignalR	Biological interpretation	None
TopicModeling	2021-06-26	PLOS Computational Biology	None	LDA	Physical CCI by PIC-seq	None	Biological interpretation	ROC/AUC with artificial datasets
Squidpy	2021-04-29	bioRxiv	OmniPath	CellPhoneDB	Integration with spatial transcriptome analysis	CellPhoneDB	Biological interpretation	None
CytoTalk	2021-04-14	Science Advances	FANTOM5 + Original	Prize-collecting Steiner forest algorithm on L-R-Signal graph	Consideration of downstream signaling pathway genes	NicheNet、SoptSC	Biological interpretation	ROC/AUC with real datasets
MESSI	2021-04-01	Bioinformatics	FANTOM5	Regression between response genes and L-R pairs	Integration with spatial transcriptome analysis/Multiple-output Regression with Output and Task Structures (MROTS)	Other machine learing models	Biological interpretation	Mean Absolute Error with cross validation
stLearn	2021-03-31	bioRxiv	CellPhoneDB	CellPhoneDB	Integration with spatial/shape/pseudo time analysis	None	Biological interpretation	None
OmniPath/LIANA	2021-03-22	Molecular Systems Biology	CellCall/CellCellInteractions/CellChatDB/Cellinker/CellPhoneDB/CellTalkDB/FANTOM5 + Original	NicheNet	Comprehensiveness of the L-R database	None	None	None
CrossTalkeR	2021-03-13	Bioinformatics	CellPhoneDB	Sum score	Comparison between two groups	None	Biological interpretation	None
LASSO	2021-03-10	Frontiers in Oncology	FANTOM5/SingleCellSignalR	LASSO regression between L-R coexpression and survival rate	Integration with survival analysis	None	Biological interpretation	None
Giotto	2021-03-08	Genome Biology	FANTOM5	Sum score → label permutation test	Integration with spatial transcriptome analysis	None	Correlation with spatial proximity	ROC/AUC with real datasets
REMI	2021-03-03	bioRxiv	FANTOM5	Louvain Clustering on weighted graph of L-R genes → Parital correlation → Statistical test	Consideration of downstream signaling pathway genes	CellPhoneDB, NicheNET	Biological interpretation	ROC/AUC with semi-artificial datasets
CINS	2021-02-25	bioRxiv	NicheNet	Binarization with GMM → Bayesian network & Lasso	Comparison between two groups	None	Biological interpretation	None
ICELLNET	2021-02-17	Nature Communications	Original	Product score	Originality of the L-R database	None	Biological interpretation	None
CellChat	2021-02-17	Nature Communications	Original	Non-linear L-R score based on Hill equation	Comparison between two groups	SingleCellSignalR, iTALK, CellPhoneDB	Biological interpretation	ROC/AUC with real datasets
Connectome	2021-01-21	bioRxiv	FANTOM5	Product of Log-ratio of two product (or sum) scores → label permutation test	Comparison between two groups	CellPhoneDB	Biological interpretation	None
Cellinker	2021-01-20	Bioinformatics	DLRP/HPMR/IUPHAR/CellPhoneDB	Geometric mean of L-R expressions → label permutation test	Consideration of multi-subunit complexes	CellPhoneDB, SingleCellSignalR, CelltalkDB, FANTOM5	Coverage of databases/Biological interpretation	None
scMLnet	2020-12-21	Briefings in Bioinformatics	DLRP/HPMR/IUPHAR/STRING	Fisher's exact test	Consideration of downstream TFs and target genes	CellPhoneDB, SpaOTsc, CellChat, iTalk, NicheNet, CytoTalk, CCCExplorer	Coverage of databases/Biological interpretation	None
GCNG	2020-12-10	Genome Biology	FANTOM5	Graph convolutional neural network	Integration with spatial transcriptome analysis/Application of deep learning model	Spatial Methods	Biological interpretation	ROC/AUC with real datasets
FunRes	2020-11-12	Briefings in Bioinformatics	Original	Product score	Consideration of downstream TFs and functional annotations	Clustering Methods	Biological interpretation	Clustering accuracy
CellTalkDB	2020-11-04	Briefings in Bioinformatics	Original	SingleCellSignalR	Originality of the L-R database	CellPhoneDB	Biological interpretation	None
NATME	2020-10-06	Nature Communications	Original	Product score → label permutation test	Update of FANTOM5 data	None	Biological interpretation	None
SingleCellSignalR	2020-06-04	NAR	FANTOM5 + Original	Product score → label permutation test	Accuracy with real datasets	Sum/Product Score + Zhou et al.	Biological interpretation	ROC/AUC with real datasets
SpaOTsc	2020-04-29	Nature Communications	FANTOM5	Optimal Transport	Integration with spatial transcriptome analysis	Spatial Methods	Biological interpretation	ROC/AUC/RMSE with spatial expression
COMUNET	2020-03-12	Bioinformatics	CellPhoneDB	CellPhoneDB	Comparison between two groups	None	Biological interpretation	None
Wen, et al.	2020-03-04	Cell Discovery	FANTOM5	Product score	Biology addressed	None	Biological interpretation	None
CellTalker	2020-01-14	Immune	FANTOM5	No details	Comparison between two groups/Biology addressed	None	Biological interpretation	None
RNA-Magnet	2019-12-23	Nature Cell Biology	FANTOM5 + Original	Sum score considering Background level	Biology addressed	None	Biological interpretation	None
NicheNet	2019-12-09	Nature Methods	Original	Personalized PageRank	Consideration of downstream TFs and target genes	CCCExplorer	Biological interpretation	ROC/AUC with real datasets
Fernandez, et al.	2019-10-07	Nature Medicine	FANTOM5	Product score	Biology addressed	None	Biological interpretation	None
CCInx	2019-09-24	Nature Neuroscience	CellCellInteractions	P-values of DEGs methods	Biology addressed	None	Biological interpretation	None
SoptSC	2019-03-29	NAR	No details	Probability matrix on weighted graph	Integration with pseudo-time analysis	Clustering Methods	Biological interpretation	Clustering accuracy with real datasets
PyMINEr	2019-02-12	Cell Reports	Original	No details	Biology addressed	Clustering Methods	Biological interpretation	None
iTALK	2019-01-04	bioRxiv	Original	No details	Comparison between multi-groups	None	Biological interpretation	None
CellPhoneDB	2018-11-14	Nature	Original	Sum score → label permutation test	Consideration of multi-subunit complexes/Biology addressed	None	Biological interpretation	None
Halpern et al.	2018-11-09	Nature Biotechnology	Original	Product score → one-sided Wilcoxon test	Biology addressed	None	Biological interpretation	None
Kumar et al.	2018-11-06	Cell Reports	Original	Square root of sum of squares of Z-scores	Biology addressed	None	Biological interpretation	None
